# The Cannabis Multi-Omics Draft Map Project

**DOI:** 10.1101/753400

**Authors:** Conor Jenkins, Ben Orsburn

## Abstract

Recently we have seen a relaxation of the historic restrictions on the use and subsequent research on the *Cannabis* plants, generally classified as *Cannabis sativa* and *Cannabis indica*. What research has been performed to date has centered on chemical analysis of plant flower products, namely cannabinoids and various terpenes that directly contribute to phenotypic characteristics of the female flowers. In addition, we have seen many groups recently completing genetic profiles of various plants of commercial value. To date, no comprehensive attempt has been made to profile the proteomes of these plants. We report herein our progress on constructing a comprehensive draft map of the *Cannabis* proteome. To date we have identified over 17,000 potential protein sequences. Unfortunately, no annotated genome of *Cannabis* plants currently exists. We present a method by which “next generation” DNA sequencing output and shotgun proteomics data can be combined to produce annotated FASTA files, bypassing the need for annotated genetic information altogether in traditional proteomics workflows. The resulting material represents the first comprehensive annotated FASTA for any *Cannabis* plant. Using this annotated database as reference we can refine our protein identifications, resulting in the confident identification of 13,000 proteins with putative function. Furthermore, we demonstrate that post-translational modifications play an important role in the proteomes of *Cannabis* flower, particularly lysine acetylation and protein glycosylation. To facilitate the evolution of analytical investigations into these plant materials, we have created a portal to host resources we have developed from proteomic and metabolomic analysis of *Cannabis* plant material as well as our results integrating these resources. All data for this project is available to view or download at www.CannabisDraftMap.Org
