## Supplemental Table 6 for "The Cannabis Multi-Omics Draft Map Project"

### Sheet: Sheet1
====================================================================================================
Samples & Files
====================================================================================================
================================================================================
Factors
================================================================================
None
================================================================================
Quan Methods
================================================================================
None
================================================================================
Files
================================================================================
[F1] QE HFX Fractions F1 thru F12 with 150ms fill time for Diagnostic Ions
================================================================================
Samples
================================================================================
Files to Samples
================================================================================
Analysis Settings
====================================================================================================
Consensus Step Workflow
================================================================================
Result name: Flowers_long_fill_EggNOG_Viridiplantae_SugarQB_all_fractions_15ppm_MS2
Result file: C:\Users\owner\Documents\Think20\PROTEOME_RAW_FILES\SugarQB_analysisT20\Flowers_long_fill_EggNOG_Viridiplantae_SugarQB_all_fractions_15ppm_MS2.pdResult
Description: -
Workflow based on template: EggNOG_PD21_Glycan_template
Creation date: 8/14/2019 8:27:59 AM
Created with Discoverer version: 2.1.1.21
------------------------------------------------------------------
The pipeline tree:
------------------------------------------------------------------
|-(0) MSF Files
|-(1) PSM Grouper
|-(2) Peptide Validator
|-(3) Peptide and Protein Filter
|-(4) Protein Scorer
|-(5) Protein Grouping
|-(8) Peptide in Protein Annotation
|-(9) Protein Marker
Post-processing nodes:
--------------------------------
|-(6) Data Distributions
|-(7) Result Statistics
------------------------------------------------------------------
Processing node 0: MSF Files
------------------------------------------------------------------
1. Spectrum Storage Settings:
#NAME?
2. Merging of Identified Peptide and Proteins:
#NAME?
- File Limit for Automatic Merge.: 10
3. FASTA Title Line Display:
#NAME?
#NAME?
4. PSM Filters:
- Maximum Delta Cn: 0.05
- Maximum Rank: 0
- Maximum Delta Mass: 0 ppm
------------------------------------------------------------------
Processing node 1: PSM Grouper
------------------------------------------------------------------
1. Peptide Group Modifications:
- Site Probability Threshold: 75
2. Display Options:
#NAME?
------------------------------------------------------------------
Processing node 2: Peptide Validator
------------------------------------------------------------------
1. General Validation Settings:
#NAME?
- Target FDR (Strict) for PSMs: 0.01
- Target FDR (Relaxed) for PSMs: 0.05
- Target FDR (Strict) for Peptides: 0.01
- Target FDR (Relaxed) for Peptides: 0.05
2. Specific Validator Settings:
#NAME?
- Use Concatenated FDR Calculation for PSM Level FDR Calculation Based on Score: False
- Reset Confidences for Nodes without Decoy Search (Fixed score thresholds): False
------------------------------------------------------------------
Processing node 3: Peptide and Protein Filter
------------------------------------------------------------------
1. Peptide Filters:
#NAME?
- Keep Lower Confident PSMs: False
- Minimum Peptide Length: 6
- Remove Peptides Without Protein Reference: False
2. Protein Filters:
- Minimum Number of Peptide Sequences: 1
- Count Only Rank 1 Peptides: False
- Count Peptides Only for Top Scored Protein: False
------------------------------------------------------------------
Processing node 4: Protein Scorer
------------------------------------------------------------------
No parameters
------------------------------------------------------------------
Processing node 5: Protein Grouping
------------------------------------------------------------------
1. Protein Grouping:
- Apply strict parsimony principle: True
------------------------------------------------------------------
Processing node 8: Peptide in Protein Annotation
------------------------------------------------------------------
1. Flanking Residues:
- Annotate Flanking Residues of the Peptide: True
- Number Flanking Residues in Connection Tables: 1
2. Modifications in Peptide:
#NAME?
3. Modifications in Protein:
#NAME?
#NAME?
- Report Only PTMs: True
4. Positions in Protein:
#NAME?
------------------------------------------------------------------
Processing node 9: Protein Marker
------------------------------------------------------------------
1. Contaminant Database:
#NAME?
2. Additional Marker Database:
#NAME?
#NAME?
3. Additional Marker Database:
#NAME?
#NAME?
5. Annotate Species:
- As Species Map: False
- As Species Names: False
------------------------------------------------------------------
Processing node 6: Data Distributions
------------------------------------------------------------------
1. ID Distributions:
#NAME?
- Show Found in Files: True
- Show Found in Fractions: True
- Show Found in Samples: True
- Show Found in Sample Groups: False
------------------------------------------------------------------
Processing node 7: Result Statistics
------------------------------------------------------------------
No parameters
------------------------------------------------------------------
The pipeline tree:
------------------------------------------------------------------
|-(0) Spectrum Files
|-(1) Spectrum Selector
|-(2) IMP MS2 Spectrum Processor
|-(3) IMP.G-Score
|-(4) IMP.Reporter Ion Filter
|-(5) IMP.SugarQb
|-(6) MS Amanda 2.0
|-(7) Fixed Value PSM Validator
|-(8) ptmRS
------------------------------------------------------------------
Processing node 0: Spectrum Files
------------------------------------------------------------------
Input Data:
#NAME?
------------------------------------------------------------------
Processing node 1: Spectrum Selector
------------------------------------------------------------------
1. General Settings:
#NAME?
- Use New Precursor Reevaluation: True
- Use Isotope Pattern in Precursor Reevaluation: True
2. Spectrum Properties Filter:
- Lower RT Limit: 0
- Upper RT Limit: 0
- First Scan: 0
- Last Scan: 0
- Lowest Charge State: 0
- Highest Charge State: 0
- Min. Precursor Mass: 350 Da
- Max. Precursor Mass: 10000 Da
- Total Intensity Threshold: 0
- Minimum Peak Count: 1
3. Scan Event Filters:
#NAME?
- Min. Collision Energy: 0
- Max. Collision Energy: 1000
#NAME?
4. Peak Filters:
- S/N Threshold (FT-only): 1.5
5. Replacements for Unrecognized Properties:
#NAME?
#NAME?
#NAME?
#NAME?
- Unrecognized Polarity Replacements: +
- Unrecognized MS Resolution@200 Replacements: 60000
- Unrecognized MSn Resolution@200 Replacements: 30000
6. Precursor Pattern Extraction:
- Precursor Clipping Range Before: 2.5 Da
- Precursor Clipping Range After: 5.5 Da
------------------------------------------------------------------
Processing node 2: IMP MS2 Spectrum Processor
------------------------------------------------------------------
1. General Settings:
- Perform De-Isotoping: True
#NAME?
- Isotope Distance Deviation Tolerance: 25 mmu
- Minimal Isotope Ratio: 0.5
- Use Adaptive Isotope Distance Deviation Tolerance: False
- Deisotope Reporter Region: False
- Perform Charge De-Convolution: False
#NAME?
2. Averagine Modelling Settings:
- Modelling Tolerance: 0.5
- Use Relative Intensity Threshold: False
- Intensity Threshold: 0
- Apply Adaptive Modelling: False
- Use Pattern Scoring (Best - Fit Isotope Pattern Search): False
3. MS1 Preprocessing Settings:
- Recalculate Precursor mass from MS1: False
- Use 3d Peaks: True
- 3d peak-picking tolerance: 5 ppm
- Minimum profile points for 2d peak: 5
- Detect 3d split-peak: True
- Regression window: 4
- Number of Skip-Scans: 1
- Use Isotopes: True
- Isotope Distance Tolerance: 5 mmu
- Use Averagine Modeling: True
------------------------------------------------------------------
Processing node 3: IMP.G-Score
------------------------------------------------------------------
1. Scoring Parameters:
- Mass Tolerance: 5 ppm
- G-Score Threshold: 0
- Filter G-Scores >= Threshold: True
------------------------------------------------------------------
Processing node 4: IMP.Reporter Ion Filter
------------------------------------------------------------------
1. Filter Criteria:
- Reporter Ion(s) Mass: 204.08667
- Top N Peaks: 0
- Mass Tolerance: 5 ppm
- Intensity Threshold: 0.1
#NAME?
------------------------------------------------------------------
Processing node 5: IMP.SugarQb
------------------------------------------------------------------
1. Processing Criteria:
- N-acetylated Hexose Mass: 203.0794
- Mass Tolerance: 5 ppm
- Intensity Threshold: 0.1
- Top N Peaks: 0
- Allowed Charge States:
	1
	10
	2
	3
	4
	5
	6
	7
	8
	9
- Glyco Database File Selection: C:\Users\owner\Documents\Think20\PROTEOME_RAW_FILES\SugarQB_analysisT20\NO-GlycanDB_final+17Da_4000cutoff.txt
- Enforce Peptide Peak Match: False
- Enforce Peptide + 2 * HexNAc Peak Match: False
------------------------------------------------------------------
Processing node 6: MS Amanda 2.0
------------------------------------------------------------------
1. Input Data:
- Protein Database:
	Annotated_17k_7_18_18.fasta
	contaminants.fasta
	Viridiplantae_Reviewed_7_25_19.fasta
- Enzyme Name: <Enzyme Version="1" Name="Trypsin" CleavageSites="KR" CleavageInhibitors="P" Offset="1" CleavageSpecificity="SpecificAtBothEnds" />
- Missed Cleavages: 2
- MS1 tolerance: 5 ppm
- MS2 tolerance: 15 ppm
2. Static Modifications:
- 1. Static Modification: <Modification Version="2" AminoAcids="C" Name="Carbamidomethyl" Abbreviation="Carbamidomethyl" ID="8" UnimodAccession="4" DeltaMass="57.02146" DeltaAverageMass="57.05130" IsSubstitution="False" LeavingGroup="" Substitution="H(3) C(2) N O" PositionType="Any" />
3. Dynamic Modifications:
- 1. Dynamic Modification: <Modification Version="2" AminoAcids="K" Name="Acetyl" Abbreviation="Acetyl" ID="1" UnimodAccession="1" DeltaMass="42.01057" DeltaAverageMass="42.03670" IsSubstitution="False" LeavingGroup="" Substitution="H(2) C(2) O" PositionType="Any" />
- 2. Dynamic Modification: <Modification Version="2" AminoAcids="N, S, T, Y" Name="HexNAc" Abbreviation="HexNAc" ID="58" UnimodAccession="43" DeltaMass="203.07937" DeltaAverageMass="203.19250" IsSubstitution="False" LeavingGroup="" Substitution="HexNAc" PositionType="Any" />
4. Additional Settings:
- Max No. of same modifs: 3
- Max No. of dynamic modifs: 4
- Max number of same neutral losses (H2O, NH3): 1
- No. of considered NLs (modifications): 2
- Max. No. modif sites: 6
#NAME?
- Max. Rank: 5
- Peptide Cut Off Score: 1
- Minimum Peptide Length: 0
- Perform deisotoping: True
- Use monoisotopic mass: True
5. Performance Settings:
- Protein Database Size: 200000
- Number of spectra per package: 10000
------------------------------------------------------------------
Processing node 7: Fixed Value PSM Validator
------------------------------------------------------------------
1. Input Data:
- Maximum Delta Cn: 0.05
- Maximum Rank: 0
------------------------------------------------------------------
Processing node 8: ptmRS
------------------------------------------------------------------
1. Scoring:
- PhosphoRS Mode: False
- Use Diagnostic Ions: True
- Use Fragment Mass Tolerance of Search Node: True
- Fragment Mass Tolerance: 0.5 Da
#NAME?
- Maximal Peak Depth: 8
- Use a mass accuracy correction: False
2. Performance:
- Maximum Number of Position Isoforms: 500
- Maximum PTMs per peptide: 10
General:
- Modification configuration:
	<?xml version="1.0" encoding="UTF-8" standalone="yes"?>
	<AnyPTM>
	<!-- This defines a modifications. The unimodID can be found in (path can be slightly different
	C:\ProgramData\Thermo\Proteome Discoverer 2.0\MagellanDBs\unimod.xml
	-->
	<modification name="Methyl" abbreviation="Methyl" searchdefined="FALSE" mass="14.015650" unimodId="34">
	<target aminoacid="K"/>
	<target aminoacid="R"/>
	<!--
	The modifications below this comment are substituted with the modification above this comment.
	Hence, the name of the modifications below have to be identical to the name defined by the search engine.
	Trivial substitution (Methyl = 1xMethyl) can also be performed (therefore all modifications will be scored together.
	-->
	<equivalentmodification name="Methyl" factor="1"/>
	<equivalentmodification name="Dimethyl" factor="2"/>
	<!--Since arginine does not carry 3 methyls avoid this target-->
	<equivalentmodification name="Trimethyl" factor="3" avoidTarget="R"/>
	<equivalentmodification name="Methyl (K)" factor="1"/>
	<equivalentmodification name="Dimethyl (K)" factor="2"/>
	</modification>
	<!--EXAMPLE EXAMPLE EXAMPLE EXAMPLE EXAMPLE EXAMPLE EXAMPLE EXAMPLE EXAMPLE EXAMPLE-->
	<!-- The modification will be used for the search by ptmRS-->
	<modification name="TeSt" abbreviation="test" searchdefined="FALSE" mass="69.235469">
	<!-- Specify the targets for the modification current modification -->
	<target aminoacid="M"/>
	<target aminoacid="P"/>
	<target aminoacid="E"/>
	<!--
	Specify neutral losses. This NL will be used while scoring. Also NLs defined by the searchengine will
	be used. Each <target /> specifies a amino acid/numberofmodifications pair where this NL is possible
	-->
	<neutralloss abbreviation="test" mass="98.12345">
	<target aminoacid="M" factor ="3"/>
	<target aminoacid="M" factor ="2"/>
	<target aminoacid="M" factor ="1"/>
	<target aminoacid="P"/>
	<target aminoacid="E"/>
	</neutralloss>
	<!--
	Diagnostic ions (DI) can be defined by using following syntax. Currently 3 types of diagnostic ions
	are supported. First ions giving evidence for a specific target (e.g. DI found, modification is on
	Lysine) second ions giving evidence for the number of modification on one target (e.g. DI found,
	modification is on any target with the a factor of 2, dimethyl on Lysine/Arginin). Also combinations
	of both can be given (Like in this example)
	-->
	<diagnosticion name="Diagnostic Ion1" mass="-55.042259" peakdepth="8">
	<!-- This diagnostic ions is an evidence that modification is bind to target M -->
	<Evidence_Target>M</Evidence_Target>
	<!-- This diagnostic ions is an evidence for this modification of a factor 3 -->
	<Evidence_Factor>3</Evidence_Factor>
	<!--
	ExistingPrecursor (default) the mass is relative to an existing precursor.
	ImoniumIon the mass is absolute, an ImoniumIon
	-->
	<Relativity>ExistingPrecursor</Relativity>
	</diagnosticion>
	<!-- For this diagnostic ions a peak depth of 16 is used -->
	<diagnosticion name="Diagnostic Ion2" mass="-58.042259" peakdepth="16">
	<Evidence_Target>P</Evidence_Target>
	</diagnosticion>
	<!-- Modification on a PSMs with the name "SearchengineTestMod1" are swapped by 1xTeSt-->
	<equivalentmodification name="SearchengineTestMod1" factor="1" new="FALSE"/>
	<!-- Modification on a PSMs with the name "SearchengineTestMod2" are swapped by 2xTeSt-->
	<equivalentmodification name="SearchengineTestMod2" factor="2" new="FALSE" avoidTarget="MP"/>
	</modification>
	<FragmentIonCompositionPreference>
	<FragmentIonComposition ActivationType="CID" FragmentIonComposition="b,y" NeutralLossFragmentIonComposition=""/>
	<FragmentIonComposition ActivationType="HCD" FragmentIonComposition="b,y" NeutralLossFragmentIonComposition="b,y"/>
	<FragmentIonComposition ActivationType="ETHcD" FragmentIonComposition="b,y,c,zPrime,zRadical" NeutralLossFragmentIonComposition="b,y"/>
	<FragmentIonComposition ActivationType="ETD" FragmentIonComposition="c,zPrime,zRadical" NeutralLossFragmentIonComposition=""/>
	</FragmentIonCompositionPreference>
	</AnyPTM>
================================================================================
Processing Step B: Workflow
================================================================================
Result name: TFraction_rerun_QEHF_150ms_fill_F11
Result file: C:\Users\owner\Documents\Think20\PROTEOME_RAW_FILES\SugarQB_analysisT20\TFraction_rerun_QEHF_150ms_fill_F11.msf
Description: -
Workflow based on template: SugarQB_MSAManda
Creation date: 8/14/2019 7:34:58 AM
Created with Discoverer version: 2.1.1.21
------------------------------------------------------------------
The pipeline tree:
------------------------------------------------------------------
|-(0) Spectrum Files
|-(1) Spectrum Selector
|-(2) IMP MS2 Spectrum Processor
|-(3) IMP.G-Score
|-(4) IMP.Reporter Ion Filter
|-(5) IMP.SugarQb
|-(6) MS Amanda 2.0
|-(7) Fixed Value PSM Validator
|-(8) ptmRS
------------------------------------------------------------------
Processing node 0: Spectrum Files
------------------------------------------------------------------
Input Data:
#NAME?
------------------------------------------------------------------
Processing node 1: Spectrum Selector
------------------------------------------------------------------
1. General Settings:
#NAME?
- Use New Precursor Reevaluation: True
- Use Isotope Pattern in Precursor Reevaluation: True
2. Spectrum Properties Filter:
- Lower RT Limit: 0
- Upper RT Limit: 0
- First Scan: 0
- Last Scan: 0
- Lowest Charge State: 0
- Highest Charge State: 0
- Min. Precursor Mass: 350 Da
- Max. Precursor Mass: 10000 Da
- Total Intensity Threshold: 0
- Minimum Peak Count: 1
3. Scan Event Filters:
#NAME?
- Min. Collision Energy: 0
- Max. Collision Energy: 1000
#NAME?
4. Peak Filters:
- S/N Threshold (FT-only): 1.5
5. Replacements for Unrecognized Properties:
#NAME?
#NAME?
#NAME?
#NAME?
- Unrecognized Polarity Replacements: +
- Unrecognized MS Resolution@200 Replacements: 60000
- Unrecognized MSn Resolution@200 Replacements: 30000
6. Precursor Pattern Extraction:
- Precursor Clipping Range Before: 2.5 Da
- Precursor Clipping Range After: 5.5 Da
------------------------------------------------------------------
Processing node 2: IMP MS2 Spectrum Processor
------------------------------------------------------------------
1. General Settings:
- Perform De-Isotoping: True
#NAME?
- Isotope Distance Deviation Tolerance: 25 mmu
- Minimal Isotope Ratio: 0.5
- Use Adaptive Isotope Distance Deviation Tolerance: False
- Deisotope Reporter Region: False
- Perform Charge De-Convolution: False
#NAME?
2. Averagine Modelling Settings:
- Modelling Tolerance: 0.5
- Use Relative Intensity Threshold: False
- Intensity Threshold: 0
- Apply Adaptive Modelling: False
- Use Pattern Scoring (Best - Fit Isotope Pattern Search): False
3. MS1 Preprocessing Settings:
- Recalculate Precursor mass from MS1: False
- Use 3d Peaks: True
- 3d peak-picking tolerance: 5 ppm
- Minimum profile points for 2d peak: 5
- Detect 3d split-peak: True
- Regression window: 4
- Number of Skip-Scans: 1
- Use Isotopes: True
- Isotope Distance Tolerance: 5 mmu
- Use Averagine Modeling: True
------------------------------------------------------------------
Processing node 3: IMP.G-Score
------------------------------------------------------------------
1. Scoring Parameters:
- Mass Tolerance: 5 ppm
- G-Score Threshold: 0
- Filter G-Scores >= Threshold: True
------------------------------------------------------------------
Processing node 4: IMP.Reporter Ion Filter
------------------------------------------------------------------
1. Filter Criteria:
- Reporter Ion(s) Mass: 204.08667
- Top N Peaks: 0
- Mass Tolerance: 5 ppm
- Intensity Threshold: 0.1
#NAME?
------------------------------------------------------------------
Processing node 5: IMP.SugarQb
------------------------------------------------------------------
1. Processing Criteria:
- N-acetylated Hexose Mass: 203.0794
- Mass Tolerance: 5 ppm
- Intensity Threshold: 0.1
- Top N Peaks: 0
- Allowed Charge States:
	1
	10
	2
	3
	4
	5
	6
	7
	8
	9
- Glyco Database File Selection: C:\Users\owner\Documents\Think20\PROTEOME_RAW_FILES\SugarQB_analysisT20\NO-GlycanDB_final+17Da_4000cutoff.txt
- Enforce Peptide Peak Match: False
- Enforce Peptide + 2 * HexNAc Peak Match: False
------------------------------------------------------------------
Processing node 6: MS Amanda 2.0
------------------------------------------------------------------
1. Input Data:
- Protein Database:
	Annotated_17k_7_18_18.fasta
	contaminants.fasta
	Viridiplantae_Reviewed_7_25_19.fasta
- Enzyme Name: <Enzyme Version="1" Name="Trypsin" CleavageSites="KR" CleavageInhibitors="P" Offset="1" CleavageSpecificity="SpecificAtBothEnds" />
- Missed Cleavages: 2
- MS1 tolerance: 5 ppm
- MS2 tolerance: 15 ppm
2. Static Modifications:
- 1. Static Modification: <Modification Version="2" AminoAcids="C" Name="Carbamidomethyl" Abbreviation="Carbamidomethyl" ID="8" UnimodAccession="4" DeltaMass="57.02146" DeltaAverageMass="57.05130" IsSubstitution="False" LeavingGroup="" Substitution="H(3) C(2) N O" PositionType="Any" />
3. Dynamic Modifications:
- 1. Dynamic Modification: <Modification Version="2" AminoAcids="K" Name="Acetyl" Abbreviation="Acetyl" ID="1" UnimodAccession="1" DeltaMass="42.01057" DeltaAverageMass="42.03670" IsSubstitution="False" LeavingGroup="" Substitution="H(2) C(2) O" PositionType="Any" />
- 2. Dynamic Modification: <Modification Version="2" AminoAcids="N, S, T, Y" Name="HexNAc" Abbreviation="HexNAc" ID="58" UnimodAccession="43" DeltaMass="203.07937" DeltaAverageMass="203.19250" IsSubstitution="False" LeavingGroup="" Substitution="HexNAc" PositionType="Any" />
4. Additional Settings:
- Max No. of same modifs: 3
- Max No. of dynamic modifs: 4
- Max number of same neutral losses (H2O, NH3): 1
- No. of considered NLs (modifications): 2
- Max. No. modif sites: 6
#NAME?
- Max. Rank: 5
- Peptide Cut Off Score: 1
- Minimum Peptide Length: 0
- Perform deisotoping: True
- Use monoisotopic mass: True
5. Performance Settings:
- Protein Database Size: 200000
- Number of spectra per package: 10000
------------------------------------------------------------------
Processing node 7: Fixed Value PSM Validator
------------------------------------------------------------------
1. Input Data:
- Maximum Delta Cn: 0.05
- Maximum Rank: 0
------------------------------------------------------------------
Processing node 8: ptmRS
------------------------------------------------------------------
1. Scoring:
- PhosphoRS Mode: False
- Use Diagnostic Ions: True
- Use Fragment Mass Tolerance of Search Node: True
- Fragment Mass Tolerance: 0.5 Da
#NAME?
- Maximal Peak Depth: 8
- Use a mass accuracy correction: False
2. Performance:
- Maximum Number of Position Isoforms: 500
- Maximum PTMs per peptide: 10
General:
- Modification configuration:
	<?xml version="1.0" encoding="UTF-8" standalone="yes"?>
	<AnyPTM>
	<!-- This defines a modifications. The unimodID can be found in (path can be slightly different
	C:\ProgramData\Thermo\Proteome Discoverer 2.0\MagellanDBs\unimod.xml
	-->
	<modification name="Methyl" abbreviation="Methyl" searchdefined="FALSE" mass="14.015650" unimodId="34">
	<target aminoacid="K"/>
	<target aminoacid="R"/>
	<!--
	The modifications below this comment are substituted with the modification above this comment.
	Hence, the name of the modifications below have to be identical to the name defined by the search engine.
	Trivial substitution (Methyl = 1xMethyl) can also be performed (therefore all modifications will be scored together.
	-->
	<equivalentmodification name="Methyl" factor="1"/>
	<equivalentmodification name="Dimethyl" factor="2"/>
	<!--Since arginine does not carry 3 methyls avoid this target-->
	<equivalentmodification name="Trimethyl" factor="3" avoidTarget="R"/>
	<equivalentmodification name="Methyl (K)" factor="1"/>
	<equivalentmodification name="Dimethyl (K)" factor="2"/>
	</modification>
	<!--EXAMPLE EXAMPLE EXAMPLE EXAMPLE EXAMPLE EXAMPLE EXAMPLE EXAMPLE EXAMPLE EXAMPLE-->
	<!-- The modification will be used for the search by ptmRS-->
	<modification name="TeSt" abbreviation="test" searchdefined="FALSE" mass="69.235469">
	<!-- Specify the targets for the modification current modification -->
	<target aminoacid="M"/>
	<target aminoacid="P"/>
	<target aminoacid="E"/>
	<!--
	Specify neutral losses. This NL will be used while scoring. Also NLs defined by the searchengine will
	be used. Each <target /> specifies a amino acid/numberofmodifications pair where this NL is possible
	-->
	<neutralloss abbreviation="test" mass="98.12345">
	<target aminoacid="M" factor ="3"/>
	<target aminoacid="M" factor ="2"/>
	<target aminoacid="M" factor ="1"/>
	<target aminoacid="P"/>
	<target aminoacid="E"/>
	</neutralloss>
	<!--
	Diagnostic ions (DI) can be defined by using following syntax. Currently 3 types of diagnostic ions
	are supported. First ions giving evidence for a specific target (e.g. DI found, modification is on
	Lysine) second ions giving evidence for the number of modification on one target (e.g. DI found,
	modification is on any target with the a factor of 2, dimethyl on Lysine/Arginin). Also combinations
	of both can be given (Like in this example)
	-->
	<diagnosticion name="Diagnostic Ion1" mass="-55.042259" peakdepth="8">
	<!-- This diagnostic ions is an evidence that modification is bind to target M -->
	<Evidence_Target>M</Evidence_Target>
	<!-- This diagnostic ions is an evidence for this modification of a factor 3 -->
	<Evidence_Factor>3</Evidence_Factor>
	<!--
	ExistingPrecursor (default) the mass is relative to an existing precursor.
	ImoniumIon the mass is absolute, an ImoniumIon
	-->
	<Relativity>ExistingPrecursor</Relativity>
	</diagnosticion>
	<!-- For this diagnostic ions a peak depth of 16 is used -->
	<diagnosticion name="Diagnostic Ion2" mass="-58.042259" peakdepth="16">
	<Evidence_Target>P</Evidence_Target>
	</diagnosticion>
	<!-- Modification on a PSMs with the name "SearchengineTestMod1" are swapped by 1xTeSt-->
	<equivalentmodification name="SearchengineTestMod1" factor="1" new="FALSE"/>
	<!-- Modification on a PSMs with the name "SearchengineTestMod2" are swapped by 2xTeSt-->
	<equivalentmodification name="SearchengineTestMod2" factor="2" new="FALSE" avoidTarget="MP"/>
	</modification>
	<FragmentIonCompositionPreference>
	<FragmentIonComposition ActivationType="CID" FragmentIonComposition="b,y" NeutralLossFragmentIonComposition=""/>
	<FragmentIonComposition ActivationType="HCD" FragmentIonComposition="b,y" NeutralLossFragmentIonComposition="b,y"/>
	<FragmentIonComposition ActivationType="ETHcD" FragmentIonComposition="b,y,c,zPrime,zRadical" NeutralLossFragmentIonComposition="b,y"/>
	<FragmentIonComposition ActivationType="ETD" FragmentIonComposition="c,zPrime,zRadical" NeutralLossFragmentIonComposition=""/>
	</FragmentIonCompositionPreference>
	</AnyPTM>
