## Supplemental Table 8 for "The Cannabis Multi-Omics Draft Map Project"

### Sheet: Proteins
Accession	Description	Contaminant	UniProt	EggNOG	Coverage	# Peptides	# PSMs	# Unique Peptides	# Protein Groups	# AAs	MW [kDa]	calc. pI	Modifications	Score MS Amanda 2.0	# Peptides MS Amanda 2.0
B9RW49	Lipoyl synthase, mitochondrial OS=Ricinus communis OX=3988 GN=LIP1 PE=3 SV=1	FALSE	TRUE	FALSE	3.73563	1	1	1	1	348	38.6	8.09	HexNAc [Y89(100)]	132.9	1
3694.POPTR_0016s06640.1	SPP2 sucrose-phosphatase	FALSE	FALSE	TRUE	22.5	2	2	2	1	120	13.4	5.35	HexNAc [Y72(100)]	480.34	2
85681.XP_006422689.1	No gene match-Proline iminopeptidase	FALSE	FALSE	TRUE	3.2	4	4	4	1	1750	192.9	6.4	HexNAc [Y536(100)]	1072.38	4
Q9LS88	Pentatricopeptide repeat-containing protein At3g23020 OS=Arabidopsis thaliana OX=3702 GN=At3g23020 PE=2 SV=1	FALSE	TRUE	FALSE	1.18765	1	1	1	1	842	95.3	6.98	HexNAc [Y508(100); N509(100)]	143.07	1
Q9M9R6	Pentatricopeptide repeat-containing protein At1g14470 OS=Arabidopsis thaliana OX=3702 GN=PCMP-A4 PE=2 SV=2	FALSE	TRUE	FALSE	3.33333	2	2	2	1	540	61.7	8.53	HexNAc [Y443(100)]	266.58	2
57918.XP_004293679.1	No gene match-Belongs to the glycosyl hydrolase 31 family	FALSE	FALSE	TRUE	17.1717	5	7	5	1	297	32.8	9.38	HexNAc [Y44(100)]	1400.2	5
Q0D673	Probable protein phosphatase 2C 62 OS=Oryza sativa subsp. japonica OX=39947 GN=Os07g0507000 PE=2 SV=1	FALSE	TRUE	FALSE	13.1034	4	5	2	1	290	31.7	6.96	HexNAc [Y41(100)]	1105.34	4
Q0WRB0	Probable fatty acyl-CoA reductase 5 OS=Arabidopsis thaliana OX=3702 GN=FAR5 PE=1 SV=1	FALSE	TRUE	FALSE	1.81452	1	1	1	1	496	56.4	8.4	HexNAc [Y408(100)]	134.99	1
Q6JD70	Sesquithujene synthase A OS=Zea mays OX=4577 GN=TPS5A PE=1 SV=1	FALSE	TRUE	FALSE	1.26354	1	1	1	1	554	63.7	5.39	HexNAc [Y382(100); S383(100)]	152.6	1
Q9LJL3	Presequence protease 1, chloroplastic/mitochondrial OS=Arabidopsis thaliana OX=3702 GN=PREP1 PE=1 SV=2	FALSE	TRUE	FALSE	9.62963	9	14	8	1	1080	120.9	5.68	HexNAc [Y371(100)]	3259.93	9
3694.POPTR_0015s01610.1	No gene match-pectinesterase pectinesterase inhibitor	FALSE	FALSE	TRUE	7.48503	3	4	3	1	334	35.9	7.39	HexNAc [Y329(100)]	608.25	3
B0F481	Bifunctional dethiobiotin synthetase/7,8-diamino-pelargonic acid aminotransferase, mitochondrial OS=Arabidopsis thaliana OX=3702 GN=BIO3-BIO1 PE=1 SV=1	FALSE	TRUE	FALSE	1.80072	1	1	1	1	833	91.9	6.73	HexNAc [Y254(100); S256(100)]	191.48	1
P83138	Antifungal protein 4 (Fragment) OS=Malva parviflora OX=145753 PE=1 SV=1	FALSE	TRUE	FALSE	24.3243	1	3	1	1	37	4.4	8.66	HexNAc [Y25(100)]	428.63	1
Q9C955	Gibberellin 20 oxidase 4 OS=Arabidopsis thaliana OX=3702 GN=GA20OX4 PE=2 SV=1	FALSE	TRUE	FALSE	2.12766	2	2	1	1	376	43.1	7.53	HexNAc [Y232(99.5)]	306.52	2
B9N1F9	Probable bifunctional methylthioribulose-1-phosphate dehydratase/enolase-phosphatase E1 OS=Populus trichocarpa OX=3694 GN=POPTR_0001s40980g PE=3 SV=2	FALSE	TRUE	FALSE	5.59846	3	4	1	1	518	56.8	5.94	HexNAc [Y201(100)]	1102.17	3
Q10S83	Protein NLP1 OS=Oryza sativa subsp. japonica OX=39947 GN=NLP1 PE=2 SV=1	FALSE	TRUE	FALSE	1.06157	1	1	1	1	942	104.6	5.85	HexNAc [Y193(100); S196(100)]	122.92	1
P24465	Cytochrome P450 71A1 OS=Persea americana OX=3435 GN=CYP71A1 PE=1 SV=2	FALSE	TRUE	FALSE	2.58964	1	1	1	1	502	56.5	6.89	HexNAc [Y191(100)]	120.08	1
2711.XP_006490307.1	No gene match-Sorbitol dehydrogenase-like	FALSE	FALSE	TRUE	44.4444	4	9	3	1	72	8.4	8.92	HexNAc [Y19(100)]	2027.97	4
Q9SD76	Alpha-glucan phosphorylase 2, cytosolic OS=Arabidopsis thaliana OX=3702 GN=PHS2 PE=1 SV=1	FALSE	TRUE	FALSE	9.03686	7	8	2	1	841	95.1	6.11	HexNAc [Y164(100); N212(99.6)]; Acetyl [K170(100)]	1328.65	7
Q9FKD7	E3 ubiquitin-protein ligase SINA-like 7 OS=Arabidopsis thaliana OX=3702 GN=At5g37890 PE=2 SV=1	FALSE	TRUE	FALSE	2.44755	1	1	1	1	286	32	7.9	HexNAc [Y157(99.6)]	124.14	1
Q9FLU8	Beta-glucosidase 32 OS=Arabidopsis thaliana OX=3702 GN=BGLU32 PE=2 SV=2	FALSE	TRUE	FALSE	4.30712	3	4	2	1	534	61.6	6.35	HexNAc [Y134(100)]	428.71	3
P93303	ATP synthase protein YMF19 OS=Arabidopsis thaliana OX=3702 GN=YMF19 PE=1 SV=1	FALSE	TRUE	FALSE	5.06329	1	1	1	1	158	18.2	9.61	HexNAc [Y122(98.7)]	134.04	1
Q4JF75	Retinoblastoma-related protein OS=Scutellaria baicalensis OX=65409 GN=RB PE=2 SV=1	FALSE	TRUE	FALSE	0.795229	1	1	1	1	1006	111.7	8.34	HexNAc [Y113(100)]	125.61	1
P93028	Ubiquitin-activating enzyme E1 1 OS=Arabidopsis thaliana OX=3702 GN=UBA1 PE=1 SV=1	FALSE	TRUE	FALSE	5	6	10	1	1	1080	120.2	5.27	HexNAc [Y1052(100)]	2009.35	6
Q9TKU7	Uncharacterized membrane protein ycf78 OS=Nephroselmis olivacea OX=31312 GN=ycf78 PE=3 SV=1	FALSE	TRUE	FALSE	1.04603	1	1	1	1	956	110.5	8.91	HexNAc [T939(100); T941(100)]	129.48	1
3988.XP_002528494.1	No gene match-Belongs to the peroxidase family. Classical plant (class III) peroxidase subfamily	FALSE	FALSE	TRUE	9.48276	9	42	2	1	928	103.3	5.87	HexNAc [T919(100); Y923(100)]; Acetyl [K134(100); K187(99.8)]	10389.2	9
Q69XQ6	Ribose-phosphate pyrophosphokinase 2, chloroplastic OS=Oryza sativa subsp. japonica OX=39947 GN=Os06g0617800 PE=2 SV=2	FALSE	TRUE	FALSE	5.26316	2	2	1	1	399	43.1	8.51	HexNAc [T83(100)]	488.64	2
Q9LVZ8	Protein LURP-one-related 12 OS=Arabidopsis thaliana OX=3702 GN=At3g15810 PE=2 SV=1	FALSE	TRUE	FALSE	5.45455	1	1	1	1	220	24.8	4.89	HexNAc [T7(100)]	120.94	1
Q6EN90	Uncharacterized protein ycf73 OS=Oryza nivara OX=4536 GN=ycf73-A PE=3 SV=1	FALSE	TRUE	FALSE	3.15315	1	1	1	1	222	26.2	9.58	HexNAc [T7(100)]	120.71	1
981085.XP_010088666.1	No gene match-Belongs to the disease resistance NB-LRR family	FALSE	FALSE	TRUE	0.543478	1	1	1	1	1104	126	7.3	HexNAc [T525(100)]	124.25	1
Q9XES1	Calcium-transporting ATPase 4, endoplasmic reticulum-type OS=Arabidopsis thaliana OX=3702 GN=ECA4 PE=2 SV=2	FALSE	TRUE	FALSE	8.57681	7	9	1	1	1061	116.1	5.21	HexNAc [T48(99.6)]	2070.36	7
Q9M7Z1	Lipoamide acyltransferase component of branched-chain alpha-keto acid dehydrogenase complex, mitochondrial OS=Arabidopsis thaliana OX=3702 GN=BCE2 PE=1 SV=1	FALSE	TRUE	FALSE	3.31263	2	2	2	1	483	52.7	6.76	HexNAc [T460(100)]	346.13	2
981085.XP_010111710.1	No gene match-Ubiquitin domain-containing protein	FALSE	FALSE	TRUE	21.5613	3	6	3	1	269	28.1	4.97	HexNAc [T39(100)]	1414.74	3
P24099	Glutamine synthetase cytosolic isozyme 1 OS=Glycine max OX=3847 PE=2 SV=1	FALSE	TRUE	FALSE	13.2394	5	8	2	1	355	38.8	5.71	HexNAc [T39(100); S45(100); S48(100)]; Acetyl [K325(100)]	1759.06	5
Q9LV81	Probable mitochondrial adenine nucleotide transporter BTL3 OS=Arabidopsis thaliana OX=3702 GN=At5g64970 PE=2 SV=1	FALSE	TRUE	FALSE	2.1028	1	1	1	1	428	46.8	8.46	HexNAc [T380(100)]	131.44	1
29730.Gorai.011G108500.1	No gene match-Thioredoxin-like protein AAED1	FALSE	FALSE	TRUE	24.8555	5	5	5	1	173	19.2	7.43	HexNAc [T37(100)]	1048.56	5
981085.XP_010093141.1	No gene match-Nuclear pore complex protein	FALSE	FALSE	TRUE	7.39645	4	8	4	1	676	67.3	8	HexNAc [T357(99.2)]	909.94	4
3988.XP_002524159.1	No gene match-Ordered Locus Names sll0103	FALSE	FALSE	TRUE	32.7189	8	15	3	1	217	25.1	5.31	HexNAc [T31(100); T36(100)]	3583.11	8
A2ZRG4	Kinesin-like protein KIN-14B OS=Oryza sativa subsp. japonica OX=39947 GN=KIN14B PE=3 SV=2	FALSE	TRUE	FALSE	0.843373	1	1	1	1	830	93.7	7.18	HexNAc [T287(100)]	156.36	1
Q9SLZ4	Retinoblastoma-related protein 1 OS=Pisum sativum OX=3888 GN=RBR1 PE=2 SV=1	FALSE	TRUE	FALSE	1.36452	1	1	1	1	1026	114.4	7.66	HexNAc [T278(98.7)]	128.94	1
3656.XP_008447660.1	No gene match-Catalyzes the attachment of alanine to tRNA(Ala) in a two-step reaction alanine is first activated by ATP to form Ala- AMP and then transferred to the acceptor end of tRNA(Ala). Also edits incorrectly charged tRNA(Ala) via its editing domain	FALSE	FALSE	TRUE	5.9448	6	8	5	1	942	107.1	8.76	HexNAc [T260(100)]	1373.36	6
981085.XP_010110162.1	No gene match-	FALSE	FALSE	TRUE	8.79121	3	3	3	1	364	40.4	5.16	HexNAc [T256(100)]	606.18	3
29760.VIT_14s0081g00330.t01	No gene match-	FALSE	FALSE	TRUE	4.96815	4	4	4	1	785	89.2	6.43	HexNAc [T240(100)]	740.4	4
Q9FKQ6	Transcription factor bHLH99 OS=Arabidopsis thaliana OX=3702 GN=BHLH99 PE=2 SV=1	FALSE	TRUE	FALSE	2.7027	1	1	1	1	296	33.7	9.07	HexNAc [T229(100)]	146.05	1
981085.XP_010108649.1	No gene match-eukaryotic translation initiation factor	FALSE	FALSE	TRUE	2.83401	1	1	1	1	247	27.4	8.15	HexNAc [T228(100)]	121.8	1
Q19VA6	30S ribosomal protein S4, chloroplastic OS=Chlorokybus atmophyticus OX=3144 GN=rps4 PE=3 SV=2	FALSE	TRUE	FALSE	4.92611	1	1	1	1	203	23.5	11.02	HexNAc [T22(99.6)]	132.02	1
Q9SL78	Putative RING-H2 finger protein ATL12 OS=Arabidopsis thaliana OX=3702 GN=ATL12 PE=3 SV=1	FALSE	TRUE	FALSE	2.05128	1	1	1	1	390	45	8.91	HexNAc [T193(99.6)]	136.8	1
Q8GX37	Formin-like protein 9 OS=Arabidopsis thaliana OX=3702 GN=FH9 PE=2 SV=2	FALSE	TRUE	FALSE	1.02302	1	1	1	1	782	87.1	7.53	HexNAc [T182(100); T185(100)]	184.44	1
P42044	Ferrochelatase-2, chloroplastic OS=Cucumis sativus OX=3659 GN=HEMH PE=2 SV=1	FALSE	TRUE	FALSE	1.75097	1	2	1	1	514	57.2	6.38	HexNAc [T164(99.4); Y165(99.4)]	274.3	1
981085.XP_010096682.1	No gene match-Caffeoylshikimate esterase-like	FALSE	FALSE	TRUE	18.8889	2	2	2	1	90	10.4	6.55	HexNAc [T16(100); S19(100)]	339.25	2
Q38951	Serine/threonine-protein phosphatase 2A 65 kDa regulatory subunit A gamma isoform OS=Arabidopsis thaliana OX=3702 GN=PP2AA3 PE=1 SV=2	FALSE	TRUE	FALSE	3.91823	2	4	1	1	587	65.5	5.07	HexNAc [T140(99.4)]	804.55	2
Q7G191	Aldehyde oxidase 4 OS=Arabidopsis thaliana OX=3702 GN=AAO4 PE=1 SV=2	FALSE	TRUE	FALSE	0.673149	1	1	1	1	1337	147.2	6.33	HexNAc [T1238(100)]	124.71	1
Q9FFH5	Prohibitin-7, mitochondrial OS=Arabidopsis thaliana OX=3702 GN=PHB7 PE=1 SV=1	FALSE	TRUE	FALSE	6.47482	2	2	1	1	278	30.7	9.63	HexNAc [T118(100); N122(100)]	354.06	2
P84634	Dicer-like protein 4 OS=Arabidopsis thaliana OX=3702 GN=DCL4 PE=1 SV=2	FALSE	TRUE	FALSE	0.470035	1	1	1	1	1702	191.2	6.76	HexNAc [S992(100)]	122.92	1
4641.GSMUA_Achr10P26930_001	No gene match-Hsp90 protein	FALSE	FALSE	TRUE	5.21327	6	6	5	1	1055	113.6	6.25	HexNAc [S977(99.5)]	1115.99	6
Q67UE2	Homeobox-leucine zipper protein HOX11 OS=Oryza sativa subsp. japonica OX=39947 GN=HOX11 PE=2 SV=1	FALSE	TRUE	FALSE	1.9337	1	1	1	1	362	37.8	6.65	HexNAc [S93(100); T94(100)]	132.84	1
71139.XP_010038524.1	No gene match-Belongs to the glycosyl hydrolase 1 family	FALSE	FALSE	TRUE	41.4141	3	3	3	1	99	12.1	7.05	HexNAc [S80(100); N81(100); S84(100)]	881.3	3
O23463	Calmodulin-binding transcription activator 5 OS=Arabidopsis thaliana OX=3702 GN=CAMTA5 PE=2 SV=2	FALSE	TRUE	FALSE	0.975081	1	1	1	1	923	104.8	7.37	HexNAc [S743(100); S744(100)]	161.51	1
Q0V7W6	Alcohol dehydrogenase-like 5 OS=Arabidopsis thaliana OX=3702 GN=At4g22110 PE=2 SV=1	FALSE	TRUE	FALSE	2.05656	1	1	1	1	389	42.5	7.11	HexNAc [S65(100)]	123.49	1
Q5JMM1	Auxin response factor 3 OS=Oryza sativa subsp. japonica OX=39947 GN=ARF3 PE=2 SV=1	FALSE	TRUE	FALSE	1.36799	1	1	1	1	731	79.5	7.9	HexNAc [S626(100); N628(100); S630(100)]	133.16	1
981085.XP_010095545.1	No gene match-TPR repeat-containing protein At1g05150-like	FALSE	FALSE	TRUE	12.9673	11	13	11	1	856	96.6	6.24	HexNAc [S570(100)]; Acetyl [K483(100)]	2847.11	11
3760.EMJ02439	No gene match-Belongs to the class I-like SAM-binding methyltransferase superfamily. MPBQ MBSQ MT family	FALSE	FALSE	TRUE	28.7129	6	7	5	1	202	22.4	9.01	HexNAc [S55(99.4); T57(99.4)]	1615.71	6
Q38953	Probable pre-mRNA-splicing factor ATP-dependent RNA helicase DEAH5 OS=Arabidopsis thaliana OX=3702 GN=At3g26560 PE=1 SV=2	FALSE	TRUE	FALSE	3.85274	5	5	3	1	1168	134.1	6.81	HexNAc [S504(99.6)]	813.9	5
Q9LVP7	Putative terpenoid synthase 16 OS=Arabidopsis thaliana OX=3702 GN=TPS16 PE=3 SV=1	FALSE	TRUE	FALSE	1.84874	1	1	1	1	595	68.5	5.45	HexNAc [S50(100); S52(100)]	120.2	1
3760.EMJ08534	No gene match-Chloroplast stem-loop binding protein of 41 kDa b	FALSE	FALSE	TRUE	8.26521	8	16	2	1	1101	121.7	7.37	HexNAc [S48(100)]	4116.82	8
Q9SHJ5	Glycerol-3-phosphate acyltransferase 1 OS=Arabidopsis thaliana OX=3702 GN=GPAT1 PE=1 SV=1	FALSE	TRUE	FALSE	5.29915	2	2	1	1	585	66.5	9.11	HexNAc [S458(100)]	267.09	2
Q9M2R0	FT-interacting protein 3 OS=Arabidopsis thaliana OX=3702 GN=FTIP3 PE=1 SV=1	FALSE	TRUE	FALSE	5.95084	4	7	1	1	773	89.1	9	HexNAc [S449(100)]	1990.33	4
Q6ZHZ1	Probable sucrose-phosphate synthase 4 OS=Oryza sativa subsp. japonica OX=39947 GN=SPS4 PE=2 SV=1	FALSE	TRUE	FALSE	2.1576	3	3	1	1	1066	118.7	6.39	HexNAc [S436(99.7)]	529.28	3
3750.XP_008339641.1	No gene match-PB1 domain	FALSE	FALSE	TRUE	9.36902	3	4	3	1	523	55.1	6.2	HexNAc [S421(100)]	940.61	3
225117.XP_009367887.1	No gene match-Bark storage protein A-like	FALSE	FALSE	TRUE	46.6667	3	49	1	1	120	13.9	4.81	HexNAc [S42(99.9)]	16049.6	3
Q03965	Chlorophyll a-b binding protein L1818, chloroplastic OS=Chlamydomonas moewusii OX=3054 GN=L1818 PE=2 SV=1	FALSE	TRUE	FALSE	3.7037	1	1	1	1	270	29.2	4.91	HexNAc [S42(98.7); S44(98.7)]	126.19	1
Q8LPN3	Aminodeoxychorismate synthase, chloroplastic OS=Arabidopsis thaliana OX=3702 GN=ADCS PE=1 SV=1	FALSE	TRUE	FALSE	0.870511	1	1	1	1	919	102.9	6.62	HexNAc [S41(100)]	124.02	1
O81415	Probable pectinesterase/pectinesterase inhibitor 39 OS=Arabidopsis thaliana OX=3702 GN=PME39 PE=2 SV=1	FALSE	TRUE	FALSE	1.50376	1	1	1	1	532	59.8	5.9	HexNAc [S402(99.6)]	141.4	1
Q9M2V5	ABC transporter G family member 18 OS=Arabidopsis thaliana OX=3702 GN=ABCG18 PE=2 SV=1	FALSE	TRUE	FALSE	2.68362	2	2	1	1	708	78.7	8.41	HexNAc [S374(99.6)]	268.16	2
O64889	Endoglucanase 12 OS=Arabidopsis thaliana OX=3702 GN=At2g44540 PE=3 SV=1	FALSE	TRUE	FALSE	1.83299	1	1	1	1	491	53.4	8.53	HexNAc [S366(100)]	131.86	1
2711.XP_006466082.1	UBP6 Belongs to the peptidase C19 family	FALSE	FALSE	TRUE	8.59375	3	4	3	1	384	42.3	6.77	HexNAc [S364(100)]	915.78	3
Q940X9	La-related protein 1A OS=Arabidopsis thaliana OX=3702 GN=LARP1A PE=1 SV=1	FALSE	TRUE	FALSE	1.33172	1	1	1	1	826	91.3	7.9	HexNAc [S356(100)]	133.36	1
C0SVZ6	Curcumin synthase 1 OS=Curcuma longa OX=136217 GN=CURS1 PE=1 SV=1	FALSE	TRUE	FALSE	3.85604	2	2	2	1	389	43	6.65	HexNAc [S353(100)]	252.34	2
225117.XP_009367887.1	No gene match-Bark storage protein A-like	FALSE	FALSE	TRUE	49.5495	3	47	1	1	111	12.9	4.81	HexNAc [S35(99.9)]	15043.7	3
Q9LTM4	Cytochrome P450 71B19 OS=Arabidopsis thaliana OX=3702 GN=CYP71B19 PE=1 SV=1	FALSE	TRUE	FALSE	1.79283	1	1	1	1	502	57.5	7.61	HexNAc [S340(100); N341(100)]	132.98	1
161934.XP_010682112.1	CAND1 Cullin-associated NEDD8-dissociated protein	FALSE	FALSE	TRUE	8.27465	4	6	3	1	568	63.1	9.16	HexNAc [S322(100)]	1340.15	4
3750.XP_008361378.1	No gene match-Peptide chain release factor	FALSE	TRUE	TRUE	8.87574	3	3	3	1	338	39.7	8.32	HexNAc [S322(100)]	614.96	3
102107.XP_008240825.1	No gene match-isoform X1	FALSE	FALSE	TRUE	39.2857	2	4	2	1	56	6	9.47	HexNAc [S31(98.9)]	362.24	2
981085.XP_010086766.1	No gene match-Phosphatidate phosphatase	FALSE	FALSE	TRUE	1.09622	3	4	3	1	3284	359.6	6.11	HexNAc [S31(100)]	929.49	3
Q43111	Pectinesterase 3 OS=Phaseolus vulgaris OX=3885 GN=MPE3 PE=2 SV=1	FALSE	TRUE	FALSE	3.09811	2	2	2	1	581	63.5	6.48	HexNAc [S303(99.4); Y305(99.4)]	260.63	2
Q9ZT91	Elongation factor Tu, mitochondrial OS=Arabidopsis thaliana OX=3702 GN=TUFA PE=1 SV=1	FALSE	TRUE	FALSE	25.1101	11	19	3	1	454	49.4	6.7	HexNAc [S3(100)]	5041.03	11
P85915	Elongation factor 1-alpha (Fragments) OS=Pseudotsuga menziesii OX=3357 PE=1 SV=1	FALSE	TRUE	FALSE	100	2	9	1	1	19	2	11.71	HexNAc [S3(100)]	2160.65	2
Q9LVG2	AP2-like ethylene-responsive transcription factor TOE2 OS=Arabidopsis thaliana OX=3702 GN=TOE2 PE=1 SV=1	FALSE	TRUE	FALSE	2.47423	1	1	1	1	485	53.1	7.24	HexNAc [S291(99.5)]	125.25	1
Q9FK30	O-fucosyltransferase 36 OS=Arabidopsis thaliana OX=3702 GN=OFUT36 PE=2 SV=1	FALSE	TRUE	FALSE	2.65018	2	2	2	1	566	64.4	7.14	HexNAc [S253(100); S254(100)]	268.93	2
C3VEQ3	9-cis-epoxycarotenoid dioxygenase, chloroplastic OS=Oncidium hybrid cultivar OX=141207 GN=NCED PE=2 SV=1	FALSE	TRUE	FALSE	1.63934	1	2	1	1	610	67.8	6.54	HexNAc [S252(100)]	303.79	1
O49675	Probable carotenoid cleavage dioxygenase 4, chloroplastic OS=Arabidopsis thaliana OX=3702 GN=CCD4 PE=1 SV=1	FALSE	TRUE	FALSE	1.68067	1	4	1	1	595	65.6	6.92	HexNAc [S25(99.1)]	605.19	1
981085.XP_010088913.1	No gene match-GYF domain	FALSE	FALSE	TRUE	13.835	18	33	8	1	1648	178.8	8.27	HexNAc [S241(98.8)]	6568.68	18
102107.XP_008228581.1	No gene match-NUP50 (Nucleoporin 50 kDa)	FALSE	FALSE	TRUE	20	6	16	6	1	430	45.7	4.75	HexNAc [S236(96.7)]	3317.9	6
3760.EMJ00099	No gene match-UBA-like domain (DUF1421)	FALSE	FALSE	TRUE	17.5258	6	9	6	1	388	42.6	7.83	HexNAc [S234(100)]	2169.5	6
Q9C895	E3 ubiquitin-protein ligase BRE1-like 2 OS=Arabidopsis thaliana OX=3702 GN=HUB2 PE=1 SV=2	FALSE	TRUE	FALSE	1.33333	1	1	1	1	900	103.3	5.26	HexNAc [S209(99.4)]	122.73	1
981085.XP_010111375.1	No gene match-Activator of 90 kDa heat shock protein	FALSE	FALSE	TRUE	23.75	7	12	7	1	320	35.6	7.8	HexNAc [S207(100)]	2535.71	7
981085.XP_010107964.1	No gene match-Carboxylesterase	FALSE	FALSE	TRUE	14.1104	4	4	1	1	326	36.1	6.54	HexNAc [S202(100)]	817.4	4
Q8W8V0	30S ribosomal protein S7, chloroplastic OS=Psilotum nudum OX=3240 GN=rps7-A PE=3 SV=1	FALSE	TRUE	FALSE	5.16129	1	1	1	1	155	17.5	11.31	HexNAc [S2(99.7)]	160.58	1
Q9LEX6	Pentatricopeptide repeat-containing protein At3g60960, mitochondrial OS=Arabidopsis thaliana OX=3702 GN=At3g60960 PE=2 SV=2	FALSE	TRUE	FALSE	1.48883	1	1	1	1	403	45.5	6.65	HexNAc [S2(100)]	154.55	1
981085.XP_010107964.1	No gene match-Carboxylesterase	FALSE	FALSE	TRUE	14.511	4	4	1	1	317	35.1	6.29	HexNAc [S193(100)]	723.18	4
Q84M89	Alpha-glucosidase 2 OS=Arabidopsis thaliana OX=3702 GN=GCS2 PE=2 SV=1	FALSE	TRUE	FALSE	1.52091	1	1	1	1	789	90.6	5.86	HexNAc [S186(99.3); S188(99.3)]	127.41	1
981085.XP_010087628.1	No gene match-meprin and TRAF homology	FALSE	FALSE	TRUE	32.2034	2	2	2	1	59	6.7	4.78	HexNAc [S17(100)]	374.99	2
3641.EOX98840	No gene match-Belongs to the peroxidase family. Classical plant (class III) peroxidase subfamily	FALSE	FALSE	TRUE	16.5829	2	2	2	1	199	21.7	7.36	HexNAc [S162(100)]	472.05	2
F4I1X0	Heavy metal-associated isoprenylated plant protein 41 OS=Arabidopsis thaliana OX=3702 GN=HIPP41 PE=3 SV=1	FALSE	TRUE	FALSE	2.3301	1	1	1	1	515	59	9.19	HexNAc [S155(100); N158(100)]	133.84	1
981085.XP_010095244.1	No gene match-DnaJ homolog subfamily B member	FALSE	FALSE	TRUE	18.232	3	5	3	1	181	19.8	6.74	HexNAc [S121(100)]	1124.11	3
Q0DHJ5	Metal tolerance protein 6 OS=Oryza sativa subsp. japonica OX=39947 GN=MTP6 PE=2 SV=2	FALSE	TRUE	FALSE	2.65957	1	1	1	1	376	41.9	5.78	HexNAc [S120(100)]	140.39	1
Q6Z9U7	mRNA cap guanine-N7 methyltransferase 1 OS=Oryza sativa subsp. japonica OX=39947 GN=Os08g0180000 PE=2 SV=1	FALSE	TRUE	FALSE	5.69106	2	2	2	1	369	42	6.84	HexNAc [S119(100)]	306.21	2
Q9SIZ9	Elicitor peptide 6 OS=Arabidopsis thaliana OX=3702 GN=PEP6 PE=3 SV=1	FALSE	TRUE	FALSE	7.69231	1	1	1	1	104	11.6	4.82	HexNAc [S11(100)]	136.52	1
Q3BAM8	Cytochrome f OS=Phalaenopsis aphrodite subsp. formosana OX=308872 GN=petA PE=3 SV=1	FALSE	TRUE	FALSE	15.625	5	12	1	1	320	35.6	8.92	HexNAc [N98(100)]	2485.64	5
Q09X04	Cytochrome f OS=Morus indica OX=248361 GN=petA PE=3 SV=1	FALSE	TRUE	FALSE	24.375	9	15	1	1	320	35.3	8.56	HexNAc [N98(100)]	2867.87	9
Q2QD76	Cytochrome f OS=Cucumis sativus OX=3659 GN=petA PE=3 SV=1	FALSE	TRUE	FALSE	26.875	9	21	1	1	320	35.1	8.56	HexNAc [N98(100)]	4709.32	9
P41619	Cytochrome f OS=Pinus thunbergii OX=3350 GN=petA PE=3 SV=1	FALSE	TRUE	FALSE	14.4201	6	10	1	1	319	35.2	9.14	HexNAc [N97(100)]; Acetyl [K130(100)]	1941.49	6
F4JYJ1	Probable transcription factor At5g41765 OS=Arabidopsis thaliana OX=3702 GN=At5g41765 PE=3 SV=1	FALSE	TRUE	FALSE	7.23684	1	1	1	1	152	17.4	9.58	HexNAc [N97(100)]	130.84	1
F4I893	Protein ILITYHIA OS=Arabidopsis thaliana OX=3702 GN=ILA PE=1 SV=1	FALSE	TRUE	FALSE	2.2997	7	8	2	1	2696	293.9	6.89	HexNAc [N958(100)]	1601.65	7
981085.XP_010104039.1	No gene match-Purple acid phosphatase	FALSE	FALSE	TRUE	35.0365	5	10	2	1	137	15.6	7.46	HexNAc [N93(99.3)]	2598.05	5
981085.XP_010095107.1	No gene match-Belongs to the 'GDSL' lipolytic enzyme family	FALSE	FALSE	TRUE	31.9728	4	14	4	1	147	17	7.27	HexNAc [N92(100)]	3934.44	4
981085.XP_010090388.1	No gene match-Antifungal protein ginkbilobin-2-like	FALSE	FALSE	TRUE	25	3	4	3	1	136	14.8	6.49	HexNAc [N91(99.8)]	1009.25	3
F4ICD9	Protein transport protein SEC31 homolog A OS=Arabidopsis thaliana OX=3702 GN=SEC31A PE=1 SV=1	FALSE	TRUE	FALSE	1.54799	2	2	1	1	969	106.5	5.87	HexNAc [N908(99.5); N909(99.5)]	290.41	2
981085.XP_010100543.1	No gene match-	FALSE	FALSE	TRUE	2.76636	7	9	2	1	2675	292.2	7.44	HexNAc [N904(100)]	1738.85	7
3983.cassava4.1_022580m	No gene match-Bark storage protein A-like	FALSE	FALSE	TRUE	16.1446	7	99	7	1	415	45.7	5.44	HexNAc [N9(99.3)]; Acetyl [K45(100)]	12684.9	7
ENSEMBL:ENSBTAP00000024146	(Bos taurus) similar to alpha-2-macroglobulin isoform 1	TRUE	FALSE	FALSE	0.609343	1	1	1	1	1477	164.2	6.02	HexNAc [N821(100); Y822(100)]	163.08	1
Q5JK20	Auxin response factor 4 OS=Oryza sativa subsp. japonica OX=39947 GN=ARF4 PE=2 SV=1	FALSE	TRUE	FALSE	0.866337	1	1	1	1	808	90.8	6.51	HexNAc [N81(100)]	134.62	1
A8SEE7	Protein Ycf2 OS=Ceratophyllum demersum OX=4428 GN=ycf2-A PE=3 SV=1	FALSE	TRUE	FALSE	1.35371	3	3	1	1	2290	268.8	8.62	HexNAc [N795(99.6)]	636.29	3
981085.XP_010104039.1	No gene match-Purple acid phosphatase	FALSE	FALSE	TRUE	46.9565	5	12	2	1	115	13	7.08	HexNAc [N71(99.3)]	2935.76	5
981085.XP_010107194.1	No gene match-phosphogluco-amylopectin water dikinase activity	FALSE	FALSE	TRUE	3.02583	4	4	3	1	1355	140	7.33	HexNAc [N696(100)]	939.73	4
Q9SUA9	Dof zinc finger protein DOF4.4 OS=Arabidopsis thaliana OX=3702 GN=DOF4.4 PE=3 SV=1	FALSE	TRUE	FALSE	5.71429	1	1	1	1	210	24	6.1	HexNAc [N66(100)]	120.26	1
225117.XP_009371971.1	No gene match-LURP-one-related	FALSE	FALSE	TRUE	7.42638	3	4	1	1	781	86.1	7.81	HexNAc [N654(99.8)]	913.77	3
Q9XIE0	Formin-like protein 7 OS=Arabidopsis thaliana OX=3702 GN=FH7 PE=2 SV=1	FALSE	TRUE	FALSE	0.645856	1	1	1	1	929	98.5	8.56	HexNAc [N65(100)]	120.62	1
O64806	Putative calcium-transporting ATPase 7, plasma membrane-type OS=Arabidopsis thaliana OX=3702 GN=ACA7 PE=3 SV=2	FALSE	TRUE	FALSE	7.68473	6	8	1	1	1015	110.7	5.76	HexNAc [N556(99.7)]	1862.81	6
981085.XP_010112350.1	No gene match-protease	FALSE	FALSE	TRUE	9.19118	2	2	2	1	272	30.9	5.62	HexNAc [N55(99.5)]	359.86	2
Q70Z18	Nucleosome assembly protein 1;2 OS=Nicotiana tabacum OX=4097 GN=NAP1;2 PE=1 SV=1	FALSE	TRUE	FALSE	9.28382	3	5	1	1	377	43.1	4.46	HexNAc [N50(100)]	1393.56	3
Q38819	Cyclin-A2-3 OS=Arabidopsis thaliana OX=3702 GN=CYCA2-3 PE=1 SV=2	FALSE	TRUE	FALSE	1.55556	1	1	1	1	450	50.6	8.63	HexNAc [N50(100)]	129.31	1
981085.XP_010091240.1	ACA1 This magnesium-dependent enzyme catalyzes the hydrolysis of ATP coupled with the transport of calcium	FALSE	FALSE	TRUE	20.6278	12	17	7	1	669	71.8	5.15	HexNAc [N499(99.7)]	3904.33	12
Q0WPZ6	Pentatricopeptide repeat-containing protein At2g17140 OS=Arabidopsis thaliana OX=3702 GN=At2g17140 PE=2 SV=1	FALSE	TRUE	FALSE	1.60183	1	3	1	1	874	97.7	6.23	HexNAc [N458(99.5)]	290.1	1
Q9LME6	Methyl-CpG-binding domain-containing protein 8 OS=Arabidopsis thaliana OX=3702 GN=MBD8 PE=2 SV=1	FALSE	TRUE	FALSE	1.9084	1	1	1	1	524	58.6	5.14	HexNAc [N452(100); N454(100)]	169.91	1
981085.XP_010108886.1	No gene match-LisH domain and HEAT repeat-containing protein	FALSE	FALSE	TRUE	5.54562	3	16	2	1	559	62.3	6.62	HexNAc [N377(99.1)]	2255.96	3
P93163	Guanine nucleotide-binding protein alpha-2 subunit OS=Glycine max OX=3847 GN=GPA2 PE=2 SV=1	FALSE	TRUE	FALSE	1.81818	1	1	1	1	385	45.1	5.76	HexNAc [N33(100)]	135.21	1
4098.XP_009591523.1	DHAR1 glutathione s-transferase	FALSE	FALSE	TRUE	11.9898	4	5	4	1	392	44.3	9.26	HexNAc [N329(99.6)]	940.16	4
3760.EMJ16682	No gene match-Arogenate dehydrogenase	FALSE	FALSE	TRUE	1.87354	1	1	1	1	427	48	8.6	HexNAc [N328(100)]	130.52	1
O24554	Pectate lyase OS=Zinnia violacea OX=34245 PE=1 SV=1	FALSE	TRUE	FALSE	8.97756	4	5	1	1	401	44.4	8.21	HexNAc [N322(100); T323(100)]	993	4
F4JGB6	Receptor-like protein 46 OS=Arabidopsis thaliana OX=3702 GN=RLP46 PE=3 SV=1	FALSE	TRUE	FALSE	0.739827	1	1	1	1	811	90.8	5.69	HexNAc [N310(99.8)]	167.29	1
Q9XIE4	TORTIFOLIA1-like protein 5 OS=Arabidopsis thaliana OX=3702 GN=TOR1L5 PE=1 SV=1	FALSE	TRUE	FALSE	1.40562	1	1	1	1	498	54	8.65	HexNAc [N31(100)]	135.81	1
Q84K71	Protein DETOXIFICATION 44, chloroplastic OS=Arabidopsis thaliana OX=3702 GN=DTX44 PE=2 SV=1	FALSE	TRUE	FALSE	1.15163	1	1	1	1	521	54.9	6.43	HexNAc [N306(100)]	157.16	1
Q40392	TMV resistance protein N OS=Nicotiana glutinosa OX=35889 GN=N PE=1 SV=1	FALSE	TRUE	FALSE	1.04895	1	1	1	1	1144	131.4	6.73	HexNAc [N305(100)]	143.09	1
P49597	Protein phosphatase 2C 56 OS=Arabidopsis thaliana OX=3702 GN=ABI1 PE=1 SV=2	FALSE	TRUE	FALSE	1.84332	1	1	1	1	434	47.5	6.13	HexNAc [N301(100)]	125.82	1
981085.XP_010093465.1	No gene match-Protein trichome birefringence-like 41	FALSE	FALSE	TRUE	10.5769	2	3	2	1	104	12.2	8.69	HexNAc [N30(100); Y32(100)]	506.97	2
A2ZAC2	E3 ubiquitin-protein ligase BRE1-like 2 OS=Oryza sativa subsp. indica OX=39946 GN=BRE1B PE=3 SV=2	FALSE	TRUE	FALSE	1.89573	2	4	2	1	844	96.4	4.96	HexNAc [N286(100)]	600.84	2
102107.XP_008223377.1	No gene match-	FALSE	FALSE	TRUE	8.66013	6	9	5	1	612	65.8	8.37	HexNAc [N276(100)]	2013.62	6
3988.XP_002530831.1	No gene match-Lysosomal	FALSE	FALSE	TRUE	2.4108	5	6	5	1	2074	228.8	8.29	HexNAc [N27(99.1)]	1207.63	5
29760.VIT_18s0001g05180.t01	No gene match-beta-D-xylosidase 7	FALSE	FALSE	TRUE	10.9668	9	11	6	1	693	78.4	6.46	HexNAc [N259(100)]	2216.91	9
981085.XP_010111598.1	No gene match-UPF0481 protein At3g47200-like	FALSE	FALSE	TRUE	3.60934	2	2	2	1	471	54.5	7.34	HexNAc [N254(100)]	387.95	2
O04379	Protein argonaute 1 OS=Arabidopsis thaliana OX=3702 GN=AGO1 PE=1 SV=1	FALSE	TRUE	FALSE	3.43511	4	6	1	1	1048	116.1	9.29	HexNAc [N235(100)]	1270.76	4
Q8S8E3	Abscisic acid receptor PYL6 OS=Arabidopsis thaliana OX=3702 GN=PYL6 PE=1 SV=1	FALSE	TRUE	FALSE	5.5814	1	3	1	1	215	23.8	6.65	HexNAc [N23(99.5)]	272.55	1
3659.XP_004138711.1	ASP1 Aspartate aminotransferase	FALSE	FALSE	TRUE	20	2	6	2	1	90	10.3	7.25	HexNAc [N23(100)]	1508.72	2
Q9C646	Probable disease resistance protein RXW24L OS=Arabidopsis thaliana OX=3702 GN=RXW24L PE=2 SV=1	FALSE	TRUE	FALSE	2.11346	2	2	2	1	899	104.3	7.08	HexNAc [N204(100); S669(99.6)]; Acetyl [K665(100)]	277.49	2
Q8W4K1	tRNA wybutosine-synthesizing protein 2/3/4 OS=Arabidopsis thaliana OX=3702 GN=At4g04670 PE=2 SV=1	FALSE	TRUE	FALSE	0.603015	1	1	1	1	995	110.8	6.68	HexNAc [N197(100)]	122.61	1
Q9SZH4	RNA-binding KH domain-containing protein PEPPER OS=Arabidopsis thaliana OX=3702 GN=PEP PE=1 SV=1	FALSE	TRUE	FALSE	2.22222	1	1	1	1	495	54	5.02	HexNAc [N194(99.5)]	121.84	1
O82616	Probable fructokinase-5 OS=Arabidopsis thaliana OX=3702 GN=At4g10260 PE=2 SV=1	FALSE	TRUE	FALSE	7.71605	3	5	1	1	324	34.7	7.3	HexNAc [N190(100)]	986.11	3
981085.XP_010090596.1	No gene match-alpha-L-fucosidase	FALSE	FALSE	TRUE	16.242	5	5	5	1	314	35.2	7.53	HexNAc [N189(100)]	1310.96	5
57918.XP_004291647.1	No gene match-alpha-L-fucosidase	FALSE	FALSE	TRUE	8.86076	3	9	3	1	316	34.8	6.16	HexNAc [N183(99.5)]	1485.51	3
Q9ZVR0	Putative F-box protein PP2-B6 OS=Arabidopsis thaliana OX=3702 GN=PP2B6 PE=4 SV=1	FALSE	TRUE	FALSE	2.60586	1	1	1	1	307	34.5	5.6	HexNAc [N175(99.6)]	162.84	1
Q9M4T3	Histone deacetylase HDT4 OS=Arabidopsis thaliana OX=3702 GN=HDT4 PE=2 SV=1	FALSE	TRUE	FALSE	5.41872	1	1	1	1	203	22.6	4.48	HexNAc [N172(100)]	136.49	1
102107.XP_008225554.1	No gene match-ABC transporter C family member	FALSE	FALSE	TRUE	6.89655	6	6	5	1	899	101.3	6.58	HexNAc [N168(99.7)]	1267.92	6
Q6EPF0	Homeobox-leucine zipper protein ROC5 OS=Oryza sativa subsp. japonica OX=39947 GN=ROC5 PE=2 SV=1	FALSE	TRUE	FALSE	0.870647	1	1	1	1	804	86	5.76	HexNAc [N162(100)]	125.04	1
Q9SDS7	V-type proton ATPase subunit C OS=Arabidopsis thaliana OX=3702 GN=VHA-C PE=1 SV=1	FALSE	TRUE	FALSE	4	2	3	1	1	375	42.6	5.54	HexNAc [N154(99.8)]	544	2
Q9SSC9	Pseudo histidine-containing phosphotransfer protein 6 OS=Arabidopsis thaliana OX=3702 GN=AHP6 PE=1 SV=2	FALSE	TRUE	FALSE	4.54545	1	1	1	1	154	17.8	6.68	HexNAc [N14(100)]	149.15	1
981085.XP_010089131.1	No gene match-RNA-binding protein NOB1	FALSE	FALSE	TRUE	8.47012	13	17	7	1	1523	167.4	5.26	HexNAc [N1396(99.8)]	3492.43	13
H2DH21	Cytochrome P450 CYP72A219 OS=Panax ginseng OX=4054 PE=2 SV=1	FALSE	TRUE	FALSE	1.1583	1	1	1	1	518	59.7	9.19	HexNAc [N130(100)]	132.75	1
Q5Z7J0	Shaggy-related protein kinase GSK4 OS=Oryza sativa subsp. japonica OX=39947 GN=GSK4 PE=1 SV=1	FALSE	TRUE	FALSE	2.72953	1	1	1	1	403	45.3	7.99	HexNAc [N123(100); S126(100)]	128.59	1
981085.XP_010107870.1	No gene match-Kynurenine formamidase-like	FALSE	FALSE	TRUE	3.39869	3	3	2	1	765	84.1	7.68	HexNAc [N120(99.1)]	734.35	3
981085.XP_010097586.1	No gene match-66 kDa stress	FALSE	FALSE	TRUE	21.9101	3	10	3	1	178	19.5	7.24	HexNAc [N113(75); T115(75); S116(75); S118(75)]	2131.21	3
981085.XP_010094696.1	No gene match-Belongs to the cystatin family. Phytocystatin subfamily	FALSE	FALSE	TRUE	32.2034	4	9	1	1	118	13.2	9.76	HexNAc [N111(99.7)]; Acetyl [K90(100)]	1881.99	4
981085.XP_010094696.1	No gene match-Belongs to the cystatin family. Phytocystatin subfamily	FALSE	FALSE	TRUE	34.7458	4	13	1	1	118	13.1	9.5	HexNAc [N111(99.7)]; Acetyl [K90(100)]	2947.63	4
Q9M9W1	60S ribosomal protein L22-2 OS=Arabidopsis thaliana OX=3702 GN=RPL22B PE=2 SV=1	FALSE	TRUE	FALSE	15.3226	2	2	2	1	124	14	9.55	HexNAc [N106(99.8)]	380.08	2
