## Supplemental Table 13 for "The Cannabis Multi-Omics Draft Map Project"

### Sheet: Diagnostic Ion masses
Glyco Diag ion masses
204.087
186.076
138.055
163.06
145.05
366.139
528.192
292.103
274.092
657.235
Diag ion masses
Lys_Acetylation:126.0913
Lys_Biotinylation:310.1584
Lys_Butyrylation:154.1226
Lys_Crotonylation:152.1070
Lys_Formylation:112.0757
Lys_Glutarylation:182.1176
Lys_Ubiq:115.0502
Lys_Hydroxyisobutyrylation:170.1176
Lys_Malonyation:126.0913
Lys_Malonyation:170.0812
Lys_Propionylation:140.1070
Lys_Succinylation:184.0968
Arg_Citrullination:130.0975
Pro_Hydroxyproline:171.0674
Tyr_Nitrotyrosine:181.0608
Tyr_Phosphorylation:216.0420

### Sheet: Numbers of spectra for each ion
Results
Lys_Acetylation:61030
Lys_Biotinylation:784
Lys_Butyrylation:1323
Lys_Crotonylation:15754
Lys_Formylation:75638
Lys_Glutarylation:676
Lys_Ubiq:55178
Lys_Hydroxyisobutyrylation:6127
Lys_Malonyation:1861
Lys_Propionylation:1111
Lys_Succinylation:2774
Arg_Citrullination:40521
Pro_Hydroxyproline:491
Tyr_Nitrotyrosine:86095
Tyr_Phosphorylation:4317
Glyco:340940
