## Supplemental Table 12 for "The Cannabis Multi-Omics Draft Map Project"

### Sheet: Sheet1
11-Hydroxy-Î´(9)-THC	981085.XP_010090486.1	-0.864753	0.0262006	-0.485714	0.328723
11-Hydroxy-Î´(9)-THC	218851.Aquca_004_00598.1	-0.850446	0.031877	-0.485714	0.328723
11-Hydroxy-Î´(9)-THC	981085.XP_010105335.1	-0.818768	0.0462914	-0.0285714	0.957155
11-Hydroxy-Î´(9)-THC	3750.XP_008337809.1	-0.759553	0.0797716	-0.885714	0.0188455
11-Hydroxy-Î´(9)-THC	57918.XP_004289853.1	-0.712463	0.11213	-0.942857	0.00480466
11-Hydroxy-Î´(9)-THC	981085.XP_010101825.1	-0.626566	0.183141	-0.828571	0.0415627
11-Hydroxy-Î´(9)-THC	4565.Traes_7DS_52F1E4F62.1	-0.618264	0.19077	-0.942857	0.00480466
11-Hydroxy-Î´(9)-THC	3641.EOX96646	-0.576613	0.230937	-0.942857	0.00480466
11-Hydroxy-Î´(9)-THC	981085.XP_010102984.1	-0.569423	0.238181	-0.828571	0.0415627
11-Hydroxy-Î´(9)-THC	981085.XP_010089731.1	-0.554433	0.253566	-0.828571	0.0415627
11-Hydroxy-Î´(9)-THC	981085.XP_010106600.1	-0.499778	0.31275	-0.942857	0.00480466
11-Hydroxy-Î´(9)-THC	2711.XP_006482489.1	-0.487132	0.3271	-0.885714	0.0188455
11-Hydroxy-Î´(9)-THC	102107.XP_008222707.1	-0.375645	0.463036	-0.885714	0.0188455
11-Hydroxy-Î´(9)-THC	57918.XP_004291701.1	-0.357493	0.486605	-0.885714	0.0188455
11-Hydroxy-Î´(9)-THC	981085.XP_010096538.1	-0.133238	0.801325	0.885714	0.0188455
11-Hydroxy-Î´(9)-THC	3827.XP_004498949.1	-0.126909	0.810658	0.828571	0.0415627
11-Hydroxy-Î´(9)-THC	981085.XP_010094681.1	-0.111659	0.833208	0.828571	0.0415627
11-Hydroxy-Î´(9)-THC	4081.Solyc09g009390.2.1	-0.104421	0.843938	-0.828571	0.0415627
11-Hydroxy-Î´(9)-THC	981085.XP_010111937.1	-0.0467811	0.92988	0.885714	0.0188455
11-Hydroxy-Î´(9)-THC	981085.XP_010094136.1	-0.037503	0.943772	0.885714	0.0188455
11-Hydroxy-Î´(9)-THC	3847.GLYMA14G40320.1	0.030996	0.953521	0.885714	0.0188455
11-Hydroxy-Î´(9)-THC	3656.XP_008442803.1	0.0340101	0.949004	0.885714	0.0188455
11-Hydroxy-Î´(9)-THC	P08824	0.0381636	0.942782	0.885714	0.0188455
11-Hydroxy-Î´(9)-THC	981085.XP_010098908.1	0.0676478	0.898683	0.885714	0.0188455
11-Hydroxy-Î´(9)-THC	981085.XP_010113283.1	0.0916544	0.862903	0.942857	0.00480466
11-Hydroxy-Î´(9)-THC	981085.XP_010098926.1	0.0934422	0.860245	0.942857	0.00480466
11-Hydroxy-Î´(9)-THC	981085.XP_010103488.1	0.104809	0.843362	0.885714	0.0188455
11-Hydroxy-Î´(9)-THC	264402.Cagra.0338s0018.1.p	0.15355	0.771485	0.885714	0.0188455
11-Hydroxy-Î´(9)-THC	981085.XP_010092390.1	0.174394	0.741061	0.942857	0.00480466
11-Hydroxy-Î´(9)-THC	981085.XP_010102984.1	0.187228	0.72244	0.885714	0.0188455
11-Hydroxy-Î´(9)-THC	981085.XP_010102893.1	0.242639	0.643184	0.885714	0.0188455
11-Hydroxy-Î´(9)-THC	3641.EOX90705	0.273972	0.599325	0.828571	0.0415627
11-Hydroxy-Î´(9)-THC	4572.TRIUR3_00082-P1	0.299949	0.563569	0.885714	0.0188455
11-Hydroxy-Î´(9)-THC	981085.XP_010094129.1	0.304881	0.556848	0.885714	0.0188455
11-Hydroxy-Î´(9)-THC	981085.XP_010108057.1	0.3094	0.550709	0.942857	0.00480466
11-Hydroxy-Î´(9)-THC	71139.XP_010036728.1	0.317614	0.5396	0.885714	0.0188455
11-Hydroxy-Î´(9)-THC	Q0J6H8	0.325758	0.528648	0.942857	0.00480466
11-Hydroxy-Î´(9)-THC	981085.XP_010105174.1	0.338961	0.511031	0.942857	0.00480466
11-Hydroxy-Î´(9)-THC	29730.Gorai.006G100700.1	0.347043	0.500335	0.828571	0.0415627
11-Hydroxy-Î´(9)-THC	981085.XP_010107296.1	0.37004	0.470274	0.828571	0.0415627
11-Hydroxy-Î´(9)-THC	981085.XP_010111654.1	0.38946	0.445346	0.942857	0.00480466
11-Hydroxy-Î´(9)-THC	3983.cassava4.1_005282m	0.444557	0.377093	0.942857	0.00480466
11-Hydroxy-Î´(9)-THC	981085.XP_010087381.1	0.453875	0.365937	0.885714	0.0188455
11-Hydroxy-Î´(9)-THC	981085.XP_010098530.1	0.482535	0.332374	0.885714	0.0188455
11-Hydroxy-Î´(9)-THC	72664.XP_006404085.1	0.484902	0.329655	0.885714	0.0188455
11-Hydroxy-Î´(9)-THC	102107.XP_008240205.1	0.487838	0.326292	0.942857	0.00480466
11-Hydroxy-Î´(9)-THC	102107.XP_008237954.1	0.495415	0.317674	0.885714	0.0188455
11-Hydroxy-Î´(9)-THC	981085.XP_010098171.1	0.510861	0.30037	0.885714	0.0188455
11-Hydroxy-Î´(9)-THC	3847.GLYMA13G32790.1	0.519121	0.291267	0.828571	0.0415627
11-Hydroxy-Î´(9)-THC	28532.XP_010538015.1	0.521936	0.288188	0.885714	0.0188455
11-Hydroxy-Î´(9)-THC	4081.Solyc07g041310.2.1	0.632429	0.177831	0.828571	0.0415627
11-Hydroxy-Î´(9)-THC	57918.XP_004288436.1	0.658513	0.155009	0.885714	0.0188455
11-Hydroxy-Î´(9)-THC	225117.XP_009379631.1	0.669361	0.14591	0.885714	0.0188455
11-Hydroxy-Î´(9)-THC	3983.cassava4.1_011319m	0.691436	0.128128	0.828571	0.0415627
11-Hydroxy-Î´(9)-THC	981085.XP_010096257.1	0.698189	0.122889	0.942857	0.00480466
11-Hydroxy-Î´(9)-THC	P41378	0.707992	0.115454	0.885714	0.0188455
11-Hydroxy-Î´(9)-THC	P06183	0.717678	0.108307	0.828571	0.0415627
11-Hydroxy-Î´(9)-THC	A1E9Q9	0.726057	0.102288	0.828571	0.0415627
11-Hydroxy-Î´(9)-THC	Q9XF97	0.726269	0.102138	0.828571	0.0415627
11-Hydroxy-Î´(9)-THC	57918.XP_004293725.1	0.747913	0.0873119	0.828571	0.0415627
11-Hydroxy-Î´(9)-THC	981085.XP_010099537.1	0.765467	0.076058	0.942857	0.00480466
11-Hydroxy-Î´(9)-THC	981085.XP_010104039.1	0.767668	0.0746971	0.942857	0.00480466
11-Hydroxy-Î´(9)-THC	3694.POPTR_0015s11320.1	0.783663	0.0651398	0.942857	0.00480466
11-Hydroxy-Î´(9)-THC	29730.Gorai.008G145000.1	0.786263	0.0636432	1	0
11-Hydroxy-Î´(9)-THC	Q43082	0.795106	0.0586716	0.828571	0.0415627
11-Hydroxy-Î´(9)-THC	161934.XP_010683487.1	0.811715	0.0498392	0.485714	0.328723
11-Hydroxy-Î´(9)-THC	3641.EOY30538	0.812463	0.0494575	0.6	0.208
11-Hydroxy-Î´(9)-THC	102107.XP_008233823.1	0.813423	0.0489688	0.428571	0.396501
11-Hydroxy-Î´(9)-THC	4577.GRMZM2G047971_P01	0.814988	0.0481776	0.542857	0.265703
11-Hydroxy-Î´(9)-THC	3988.XP_002524302.1	0.815853	0.0477432	-0.0857143	0.871743
11-Hydroxy-Î´(9)-THC	981085.XP_010092859.1	0.82383	0.0438202	0.485714	0.328723
11-Hydroxy-Î´(9)-THC	4641.GSMUA_Achr11P00870_001	0.826451	0.0425651	0.6	0.208
11-Hydroxy-Î´(9)-THC	981085.XP_010106126.1	0.82803	0.0418176	1	0
11-Hydroxy-Î´(9)-THC	981085.XP_010113353.1	0.830478	0.0406709	0.371429	0.468478
11-Hydroxy-Î´(9)-THC	981085.XP_010103992.1	0.832901	0.0395502	0.257143	0.622787
11-Hydroxy-Î´(9)-THC	Q8L743	0.833057	0.0394787	0.6	0.208
11-Hydroxy-Î´(9)-THC	981085.XP_010108329.1	0.837907	0.0372818	0.828571	0.0415627
11-Hydroxy-Î´(9)-THC	3694.POPTR_0006s04060.1	0.837993	0.0372435	0.885714	0.0188455
11-Hydroxy-Î´(9)-THC	57918.XP_004288436.1	0.851998	0.031236	0.771429	0.0723965
11-Hydroxy-Î´(9)-THC	57918.XP_004293598.1	0.856976	0.029221	0.6	0.208
11-Hydroxy-Î´(9)-THC	3847.GLYMA11G37360.1	0.859668	0.0281577	0.485714	0.328723
11-Hydroxy-Î´(9)-THC	3694.POPTR_0006s27650.1	0.862893	0.0269087	0.771429	0.0723965
11-Hydroxy-Î´(9)-THC	102107.XP_008225700.1	0.865545	0.0259019	0.428571	0.396501
11-Hydroxy-Î´(9)-THC	3659.XP_004157075.1	0.867723	0.0250886	0.828571	0.0415627
11-Hydroxy-Î´(9)-THC	A4QLY6	0.868369	0.0248499	0.771429	0.0723965
11-Hydroxy-Î´(9)-THC	981085.XP_010094160.1	0.868894	0.0246565	0.771429	0.0723965
11-Hydroxy-Î´(9)-THC	3656.XP_008459799.1	0.869887	0.0242928	0.142857	0.787172
11-Hydroxy-Î´(9)-THC	225117.XP_009364852.1	0.87362	0.0229485	0.771429	0.0723965
11-Hydroxy-Î´(9)-THC	102107.XP_008224692.1	0.878312	0.0213111	-0.0857143	0.871743
11-Hydroxy-Î´(9)-THC	981085.XP_010097887.1	0.880477	0.0205749	0.6	0.208
11-Hydroxy-Î´(9)-THC	3885.XP_007149074.1	0.880943	0.020418	0.942857	0.00480466
11-Hydroxy-Î´(9)-THC	3847.GLYMA06G13840.5	0.883123	0.019692	0.257143	0.622787
11-Hydroxy-Î´(9)-THC	57918.XP_004294371.1	0.885282	0.0189856	0.371429	0.468478
11-Hydroxy-Î´(9)-THC	3702.AT2G05710.1	0.88785	0.0181613	0.542857	0.265703
11-Hydroxy-Î´(9)-THC	3760.EMJ15633	0.887906	0.0181433	0.714286	0.110787
11-Hydroxy-Î´(9)-THC	77586.LPERR11G03860.1	0.891201	0.017112	0.771429	0.0723965
11-Hydroxy-Î´(9)-THC	28532.XP_010544150.1	0.89255	0.0166978	0.485714	0.328723
11-Hydroxy-Î´(9)-THC	4096.XP_009766506.1	0.89777	0.0151424	0.6	0.208
11-Hydroxy-Î´(9)-THC	3827.XP_004507557.1	0.900704	0.0142999	-0.0857143	0.871743
11-Hydroxy-Î´(9)-THC	P47920	0.903605	0.0134901	0.542857	0.265703
11-Hydroxy-Î´(9)-THC	102107.XP_008237382.1	0.904957	0.0131205	0.6	0.208
11-Hydroxy-Î´(9)-THC	981085.XP_010113385.1	0.906253	0.0127707	0.314286	0.544093
11-Hydroxy-Î´(9)-THC	102107.XP_008228197.1	0.906831	0.0126165	0.6	0.208
11-Hydroxy-Î´(9)-THC	3694.POPTR_0004s20220.1	0.907144	0.012533	0.0285714	0.957155
11-Hydroxy-Î´(9)-THC	981085.XP_010094314.1	0.907759	0.0123702	0.657143	0.156175
11-Hydroxy-Î´(9)-THC	981085.XP_010094323.1	0.908557	0.0121603	0.0285714	0.957155
11-Hydroxy-Î´(9)-THC	981085.XP_010096245.1	0.91063	0.0116235	0.657143	0.156175
11-Hydroxy-Î´(9)-THC	42345.XP_008785539.1	0.910734	0.0115969	0.485714	0.328723
11-Hydroxy-Î´(9)-THC	3760.EMJ07752	0.912525	0.0111431	-0.0285714	0.957155
11-Hydroxy-Î´(9)-THC	981085.XP_010109474.1	0.912879	0.0110544	0.885714	0.0188455
11-Hydroxy-Î´(9)-THC	3988.XP_002509815.1	0.913511	0.010897	0.657143	0.156175
11-Hydroxy-Î´(9)-THC	4432.XP_010263341.1	0.913517	0.0108956	0.428571	0.396501
11-Hydroxy-Î´(9)-THC	P34921	0.915322	0.0104519	0.314286	0.544093
11-Hydroxy-Î´(9)-THC	3750.XP_008339862.1	0.915591	0.0103866	0.657143	0.156175
11-Hydroxy-Î´(9)-THC	3711.Bra014562.1-P	0.920344	0.00926497	0.542857	0.265703
11-Hydroxy-Î´(9)-THC	981085.XP_010110501.1	0.920736	0.00917527	0.6	0.208
11-Hydroxy-Î´(9)-THC	3983.cassava4.1_012137m	0.924447	0.00834675	0.942857	0.00480466
11-Hydroxy-Î´(9)-THC	981085.XP_010094323.1	0.928312	0.00752449	0.657143	0.156175
11-Hydroxy-Î´(9)-THC	102107.XP_008237955.1	0.92915	0.00735171	0.942857	0.00480466
11-Hydroxy-Î´(9)-THC	2711.XP_006466432.1	0.92961	0.00725769	0.542857	0.265703
11-Hydroxy-Î´(9)-THC	981085.XP_010101540.1	0.930111	0.00715604	0.942857	0.00480466
11-Hydroxy-Î´(9)-THC	P09756	0.931934	0.00679179	0.771429	0.0723965
11-Hydroxy-Î´(9)-THC	3988.XP_002524159.1	0.93217	0.00674523	0.714286	0.110787
11-Hydroxy-Î´(9)-THC	3649.evm.model.supercontig_2.174	0.933085	0.00656652	-0.0857143	0.871743
11-Hydroxy-Î´(9)-THC	3847.GLYMA09G28120.1	0.934338	0.00632566	0.485714	0.328723
11-Hydroxy-Î´(9)-THC	981085.XP_010105263.1	0.939236	0.0054263	0.485714	0.328723
11-Hydroxy-Î´(9)-THC	3702.AT2G39050.1	0.94143	0.00504522	0.6	0.208
11-Hydroxy-Î´(9)-THC	Q40281	0.943405	0.00471392	0.828571	0.0415627
11-Hydroxy-Î´(9)-THC	981085.XP_010097504.1	0.945898	0.00431132	0.771429	0.0723965
11-Hydroxy-Î´(9)-THC	28532.XP_010543978.1	0.946988	0.00414097	0.828571	0.0415627
11-Hydroxy-Î´(9)-THC	981085.XP_010099389.1	0.951835	0.0034239	0.485714	0.328723
11-Hydroxy-Î´(9)-THC	3827.XP_004486531.1	0.953257	0.00322627	0.714286	0.110787
11-Hydroxy-Î´(9)-THC	3983.cassava4.1_002590m	0.955204	0.00296505	0.771429	0.0723965
11-Hydroxy-Î´(9)-THC	3760.EMJ08534	0.955474	0.00292976	0.828571	0.0415627
11-Hydroxy-Î´(9)-THC	225117.XP_009361712.1	0.955758	0.00289277	0.2	0.704
11-Hydroxy-Î´(9)-THC	3827.XP_004490873.1	0.95583	0.00288339	0.771429	0.0723965
11-Hydroxy-Î´(9)-THC	981085.XP_010110635.1	0.959132	0.00247121	0.0285714	0.957155
11-Hydroxy-Î´(9)-THC	981085.XP_010090946.1	0.960329	0.00232944	0.771429	0.0723965
11-Hydroxy-Î´(9)-THC	Q2QD76	0.961256	0.0022226	0.714286	0.110787
11-Hydroxy-Î´(9)-THC	3827.XP_004487684.1	0.96255	0.00207753	0.828571	0.0415627
11-Hydroxy-Î´(9)-THC	29760.VIT_10s0003g04360.t01	0.962896	0.00203951	0.257143	0.622787
11-Hydroxy-Î´(9)-THC	102107.XP_008223577.1	0.963663	0.00195655	0.428571	0.396501
11-Hydroxy-Î´(9)-THC	981085.XP_010086829.1	0.965087	0.00180712	0.714286	0.110787
11-Hydroxy-Î´(9)-THC	3760.EMJ19226	0.966562	0.00165849	0.485714	0.328723
11-Hydroxy-Î´(9)-THC	3656.XP_008457223.1	0.968531	0.00146987	0.371429	0.468478
11-Hydroxy-Î´(9)-THC	P52428	0.970147	0.00132349	0.428571	0.396501
11-Hydroxy-Î´(9)-THC	P25795	0.970203	0.00131855	0.0285714	0.957155
11-Hydroxy-Î´(9)-THC	981085.XP_010112948.1	0.97039	0.00130218	0.714286	0.110787
11-Hydroxy-Î´(9)-THC	3750.XP_008380017.1	0.971056	0.00124448	0.371429	0.468478
11-Hydroxy-Î´(9)-THC	981085.XP_010107870.1	0.973007	0.00108308	0.0285714	0.957155
11-Hydroxy-Î´(9)-THC	2711.XP_006478162.1	0.973249	0.00106381	0.485714	0.328723
11-Hydroxy-Î´(9)-THC	981085.XP_010102790.1	0.973851	0.00101674	0.371429	0.468478
11-Hydroxy-Î´(9)-THC	2711.XP_006476291.1	0.978661	0.000678189	0.657143	0.156175
11-Hydroxy-Î´(9)-THC	218851.Aquca_069_00057.1	0.979742	0.000611451	0.885714	0.0188455
11-Hydroxy-Î´(9)-THC	981085.XP_010108789.1	0.981839	0.000491731	0.6	0.208
11-Hydroxy-Î´(9)-THC	4533.OB08G12680.1	0.98277	0.000442767	0.0285714	0.957155
11-Hydroxy-Î´(9)-THC	981085.XP_010111768.1	0.983178	0.000422109	0.542857	0.265703
11-Hydroxy-Î´(9)-THC	981085.XP_010096244.1	0.983298	0.000416084	0.428571	0.396501
11-Hydroxy-Î´(9)-THC	981085.XP_010090104.1	0.987977	0.000215964	0.942857	0.00480466
11-Hydroxy-Î´(9)-THC	981085.XP_010095110.1	0.98859	0.000194544	0.485714	0.328723
11-Hydroxy-Î´(9)-THC	218851.Aquca_025_00112.1	0.988601	0.000194162	0.485714	0.328723
11-Hydroxy-Î´(9)-THC	29730.Gorai.002G191300.1	0.988792	0.000187732	0.0285714	0.957155
11-Hydroxy-Î´(9)-THC	981085.XP_010107228.1	0.990928	0.000123084	0.2	0.704
11-Hydroxy-Î´(9)-THC	3760.EMJ12600	0.991401	0.000110606	0.485714	0.328723
11-Hydroxy-Î´(9)-THC	981085.XP_010094597.1	0.992172	9.16881e-05	0.428571	0.396501
11-Hydroxy-Î´(9)-THC	29730.Gorai.005G156500.1	0.993782	5.7879e-05	0.0857143	0.871743
11-Hydroxy-Î´(9)-THC	57918.XP_004308195.1	0.994108	5.19663e-05	0.542857	0.265703
11-Hydroxy-Î´(9)-THC	225117.XP_009353060.1	0.995531	2.99103e-05	0.828571	0.0415627
11-Hydroxy-Î´(9)-THC	3659.XP_004145113.1	0.997368	1.03808e-05	0.771429	0.0723965
11-Hydroxy-Î´(9)-THC	3760.EMJ23746	0.99885	1.9815e-06	0.6	0.208
11-Hydroxy-Î´(9)-THC	981085.XP_010108776.1	0.999679	1.54338e-07	0.942857	0.00480466
